# Deciphering the LRRK code: LRRK1 and LRRK2 phosphorylate distinct Rab proteins and are regulated by diverse mechanisms

**DOI:** 10.1101/2020.11.25.397836

**Authors:** Asad U. Malik, Athanasios Karapetsas, Raja S. Nirujogi, Sebastian Mathea, Prosenjit Pal, Pawel Lis, Matthew Taylor, Elena Purlyte, Robert Gourlay, Mark Dorward, Simone Weidlich, Rachel Toth, Nicole K. Polinski, Stefan Knapp, Francesca Tonelli, Dario R Alessi

**Author notes:** Correspondence to Francesca Tonelli or Dario R Alessi.

## Abstract

Much attention has focused on LRRK2, as autosomal dominant missense mutations that enhance its kinase activity cause inherited Parkinson’s disease. LRRK2 regulates biology by phosphorylating a subset of Rab GTPases including Rab8A and Rab10 within its effector binding motif. In this study we explore whether LRRK1, a less studied homologue of LRRK2 that regulates growth factor receptor trafficking and osteoclast biology might also phosphorylate Rab proteins. Using mass spectrometry, we found that the endogenous Rab7A protein, phosphorylated at Ser72 was most impacted by LRRK1 knock-out. This residue is not phosphorylated by LRRK2 but lies at the equivalent site targeted by LRRK2 on Rab8A and Rab10. Accordingly, recombinant LRRK1 efficiently phosphorylated Rab7A at Ser72, but not Rab8A or Rab10. Employing a novel phospho-specific antibody, we found that phorbol ester stimulation of mouse embryonic fibroblasts markedly enhanced phosphorylation of Rab7A at Ser72 via LRRK1. We identify two LRRK1 mutations (K746G and I1412T), equivalent to the LRRK2 R1441G and I2020T Parkinson’s mutations, that enhance LRRK1 mediated phosphorylation of Rab7A. We demonstrate that two regulators of LRRK2 namely Rab29 and VPS35[D620N], do not influence LRRK1. Widely used LRRK2 inhibitors do not inhibit LRRK1, but we identify a promiscuous Type-2 tyrosine kinase inhibitor termed GZD-824 that inhibits both LRRK1 and LRRK2. Finally, we show that interaction of Rab7A with its effector RILP is not affected by high stoichiometry LRRK1 phosphorylation. Altogether, these finding reinforce the idea that the LRRK enzymes have evolved as major regulators of Rab biology.
