## Supplemental information for "Deciphering the LRRK code: LRRK1 and LRRK2 phosphorylate distinct Rab proteins and are regulated by diverse mechanisms"

### Sheet: Target Inclusion list
								Gene name	Mass [m/z]	CS [z]	Polarity	Start [min]	End [min]	NCE	Comment
								RAB3A/B/C/D	694.324	2	Positive	5.6	7.2	27	YRT[+79.966331]ITTAYYR (light)
								RAB3A/B/C/D	699.328	2	Positive	5.6	7.2	27	YRT[+79.966331]ITTAYYR (heavy)
								RAB10	684.803	2	Positive	5.8	7.3	27	FHT[+79.966331]ITTSYYR (light)
								RAB10	689.807	2	Positive	5.8	7.3	27	FHT[+79.966331]ITTSYYR (heavy)
								RAB43	707.829	2	Positive	6	7.5	27	FRT[+79.966331]ITQSYYR (light)
								RAB43	712.834	2	Positive	6	7.5	27	FRT[+79.966331]ITQSYYR (heavy)
								RAB43	472.222	3	Positive	6	7.5	27	FRT[+79.966331]ITQSYYR (light)
								RAB43	475.558	3	Positive	6	7.5	27	FRT[+79.966331]ITQSYYR (heavy)
								RAB35	694.324	2	Positive	6.5	7.7	27	FRT[+79.966331]ITSTYYR (light)
								RAB35	699.328	2	Positive	6.5	7.7	27	FRT[+79.966331]ITSTYYR (heavy)
								RAB8A/B	686.326	2	Positive	6.8	8.8	27	FRT[+79.966331]ITTAYYR (light)
								RAB8A/B	691.331	2	Positive	6.8	8.8	27	FRT[+79.966331]ITTAYYR (heavy)
								RAB7A	634.297	2	Positive	12.4	13.8	27	FQS[+79.966331]LGVAFYR (light)
								RAB7A	639.301	2	Positive	12.4	13.8	27	FQS[+79.966331]LGVAFYR (heavy)

### Sheet: pRABS_Quantification
pRAB3A/B/C/D								pRAB7A								pRAB8A/8B								pRAB10								pRAB35								pRAB43
Replicate	Precursor Peak Found Ratio	Best Retention Time	Max Fwhm	Min Start Time	Max End Time	Total Area	Ratio: KO/Wt	Replicate	Precursor Peak Found Ratio	Best Retention Time	Max Fwhm	Min Start Time	Max End Time	Total Area	Ratio: KO/Wt	Replicate	Precursor Peak Found Ratio	Best Retention Time	Max Fwhm	Min Start Time	Max End Time	Total Area	Ratio: KO/Wt	Replicate	Precursor Peak Found Ratio	Best Retention Time	Max Fwhm	Min Start Time	Max End Time	Total Area	Ratio: KO/Wt	Replicate	Precursor Peak Found Ratio	Best Retention Time	Max Fwhm	Min Start Time	Max End Time	Total Area	Ratio: KO/Wt	Replicate	Precursor Peak Found Ratio	Best Retention Time	Max Fwhm	Min Start Time	Max End Time	Total Area	Ratio: KO/Wt
RN_200209_RAB7A_Wt_PRM_01	0.8	5.98	0.13	5.9	6.07	63277488	1.46405	RN_200209_RAB7A_Wt_PRM_01	1	13.07	0.11	12.84	13.11	196505488	0.471426	RN_200209_RAB7A_Wt_PRM_01	0.91	7.32	0.24	7	7.37	68415856	0.780218	RN_200209_RAB7A_Wt_PRM_01	0.91	6.31	0.17	6.09	6.65	122615280	1.1671	RN_200209_RAB7A_Wt_PRM_01	0.91	6.61	0.12	6.61	6.8	409799552	0.676809	RN_200209_RAB7A_Wt_PRM_01	0.91	6.53	0.1	6.41	6.64	55914664	0.733608
RN_200209_RAB7A_Wt_PRM_02	0.7	5.97	0.12	5.81	6.1	90376104	1.29512	RN_200209_RAB7A_Wt_PRM_02	1	13.03	0.09	12.75	13.06	214388448	0.154551	RN_200209_RAB7A_Wt_PRM_02	0.64	7.28	0.15	7.01	7.3	53998200	1.27964	RN_200209_RAB7A_Wt_PRM_02	1	6.1	0.15	6.08	6.51	100681448	0.781223	RN_200209_RAB7A_Wt_PRM_02	0.18	6.6	0.13	6.6	6.79	217237872	0.650264	RN_200209_RAB7A_Wt_PRM_02	0.91	6.58	0.23	6.34	6.67	81730248	0.499053
RN_200209_RAB7A_Wt_PRM_03	1	5.99	0.36	5.79	6.22	73884496	1.29878	RN_200209_RAB7A_Wt_PRM_03	1	13.13	0.25	12.86	13.13	155863248	0.434755	RN_200209_RAB7A_Wt_PRM_03	1	7.36	0.07	7.11	7.37	72394760	0.447842	RN_200209_RAB7A_Wt_PRM_03	0.91	6.28	0.2	6.09	6.56	131679720	0.807928	RN_200209_RAB7A_Wt_PRM_03	0.45	6.66	0.1	6.66	6.87	430423936	0.967516	RN_200209_RAB7A_Wt_PRM_03	0.91	6.62	0.16	6.44	6.67	49910280	0.945934
RN_200209_RAB7A_Wt_PRM_04	0.7	5.9	0.16	5.75	6.11	61947068	1.17717	RN_200209_RAB7A_Wt_PRM_04	1	12.86	0.09	12.81	13.02	151120560	0.686487	RN_200209_RAB7A_Wt_PRM_04	0.64	7.1	0.22	7.05	7.31	59325120	0.660463	RN_200209_RAB7A_Wt_PRM_04	0.91	6.19	0.15	6.05	6.51	101905920	1.05874	RN_200209_RAB7A_Wt_PRM_04	0.45	6.56	0.08	6.56	6.8	573666944	0.644752	RN_200209_RAB7A_Wt_PRM_04	0.91	6.64	0.09	6.38	6.66	63091016	1.08159
RN_200209_RAB7A_KO_PRM_01	0.4	6.3	0.1	6.12	6.52	92641328		RN_200209_RAB7A_KO_PRM_01	1	13.33	0.06	13.21	13.41	92637704		RN_200209_RAB7A_KO_PRM_01	0.82	7.69	0.24	7.45	7.73	53379316		RN_200209_RAB7A_KO_PRM_01	0.82	6.52	0.12	6.37	6.86	143104320		RN_200209_RAB7A_KO_PRM_01	0.64	6.96	0.12	6.96	7.2	402533152		RN_200209_RAB7A_KO_PRM_01	0.91	6.88	0.14	6.7	6.96	41019456
RN_200209_RAB7A_KO_PRM_02	0.7	6.3	0.13	6.12	6.49	117047880		RN_200209_RAB7A_KO_PRM_02	1	13.36	0.09	13.22	13.37	33133902		RN_200209_RAB7A_KO_PRM_02	1	7.78	0.18	7.44	7.8	69098432		RN_200209_RAB7A_KO_PRM_02	0.73	6.45	0.12	6.4	6.79	78654680		RN_200209_RAB7A_KO_PRM_02	0.64	6.96	0.12	6.96	7.22	299553504		RN_200209_RAB7A_KO_PRM_02	0.91	6.75	0.14	6.75	7.02	40787688
RN_200209_RAB7A_KO_PRM_03	0.6	6.45	0.11	6.36	6.62	95959384		RN_200209_RAB7A_KO_PRM_03	1	13.44	0.1	13.27	13.47	67762272		RN_200209_RAB7A_KO_PRM_03	0.91	7.7	0.16	7.62	7.83	32421450		RN_200209_RAB7A_KO_PRM_03	0.91	6.71	0.2	6.57	7.08	106387792		RN_200209_RAB7A_KO_PRM_03	0.91	7.14	0.13	7.14	7.36	190362160		RN_200209_RAB7A_KO_PRM_03	0.91	6.89	0.13	6.76	7.17	47211848
RN_200209_RAB7A_KO_PRM_04	0.7	6.24	0.15	6.14	6.35	72922496		RN_200209_RAB7A_KO_PRM_04	1	13.25	0.1	13.1	13.31	103742256		RN_200209_RAB7A_KO_PRM_04	1	7.52	0.21	7.37	7.67	39182032		RN_200209_RAB7A_KO_PRM_04	0.91	6.45	0.17	6.4	6.78	107891920		RN_200209_RAB7A_KO_PRM_04	0.91	6.93	0.11	6.93	7.11	255165008		RN_200209_RAB7A_KO_PRM_04	0.91	6.72	0.13	6.56	6.96	68238608
